# Discovery Function Labels Based On Numerical Features Of MicroRNA Found In Plant

**DOI:** 10.1101/770875

**Authors:** Rongsheng Zhu, Jinglu Liu, Dawei Xin, Zhanguo Zhang, Zhenbang Hu, Yang Li, Qingshan Chen

## Abstract

MicroRNAs(miRNAs),are a class of small endogenous non-coding RNAs that play Important post-transcriptional regulation role by degrading targeted mRNAs or repressing mRNA translation. We screened 84 miRNAs belonging to 21 conserved family from 4014 miRNAs in miRBase database which distributed in 47 plant species. Of the predicted 274 target genes,42 GO terms were found in the Gene Ontology. With the 135 numerical features which extracted by perl program, the difference significantly result of ANOVA (P<0.001) and multiple comparison show that the function labels G…,GC content and Helix in biological process, cellular component and biological function, respectively. Our result have suggested a potential connection between numerical features of miRNAs and the function of target genes of miRNAs.
