## Supplemental Table 1 for "Discovery Function Labels Based On Numerical Features Of MicroRNA Found In Plant"

### Sheet: Sheet1
NO.	Numerical features	Text 1 Molecular composition		Text 2 Biological processes		Text 3 Molecular function
		F volue	P volue	F volue	P volue	F volue	P volue
1	A	26.81	0	2.81	0	0.57	0.782
2	C	23.42	0	3.1	0	3.05	0.003
3	G	12.22	0	3.19	0	4.61	0
4	U	13.25	0	4.32	0	5.5	0
5	AA	5.81	0	3.24	0	1.75	0.094
6	AC	4.14	0	1.15	8.7	1.58	0.137
7	AG	10.36	0	6.22	0	7.9	0
8	AU	19.26	0	4.82	0	2.95	0.005
9	CA	2.86	0	4.62	0	0.73	0.645
10	CC	3.13	0.001	9.2	0	1.74	0.095
11	CG	3.11	0.001	5.6	0	0.56	0.792
12	CU	20.39	0	5.39	0	3.83	0
13	GA	3.02	0.001	9.81	0	11.64	0
14	GC	22.43	0	11.73	0	1.46	0.177
15	GG	6.06	0	6.45	0	2.16	0.035
16	GU	4.09	0	1.52	0.055	0.71	0.665
17	UA	19.75	0	4.48	0	0.43	0.886
18	UC	4.35	0	1.6	0.037	1.98	0.055
19	UG	2.16	0.018	6.43	0	3.95	0
20	UU	5.86	0	4.29	0	7.32	0
21	AAA	0.94	0.496	3.37	0	1.65	0.117
22	AAG	2.67	0.003	2.34	0	1.59	0.135
23	AAC	3.67	0	5.75	0	1.04	0.398
24	AAU	22.69	0	6.46	0	5.88	0
25	ACA	11.41	0	5.28	0	0.77	0.61
26	ACG	1.73	0.069	7.81	0	1.94	0.06
27	ACC	3.57	0	1.81	0.012	0.4	0.904
28	ACU	3.81	0	3.95	0	3.94	0
29	AGA	7.82	0	4.15	0	4.12	0
30	AGG	11.91	0	8.96	0	2.12	0.038
31	AGC	5.01	0	11.04	0	10.85	0
32	AGU	8.83	0	4.72	0	1.2	0.299
33	AUA	11.48	0	1.35	0.125	0.57	0.78
34	AUG	2.82	0.002	1.95	0.005	2.01	0.051
35	AUC	8.64	0	2.71	0	8.15	0
36	AUU	5.86	0	8.44	0	8.67	0
37	GAA	14.79	0	1.22	0.216	1.29	0.253
38	GAG	18.77	0	7.35	0	3.74	0.001
39	GAC	9.12	0	2.44	0	1.24	0.28
40	GAU	2.84	0	1.3	0.16	1.76	0.092
41	GCA	5.34	0	3.98	0	1.24	0.279
42	GCG	14.3	0	16.25	0	0.68	0.691
43	GCC	10.84	0	4.53	0	2.28	0.026
44	GCU	0.72	0.708	1.5	0.064	1.69	0.107
45	GGA	1.08	0.374	6.35	0	2.01	0.051
46	GGG	5.36	0	3.53	0	5.31	0
47	GGC	8.9	0	7.89	0	0.6	0.755
48	GGU	3.21	0	5.31	0	5.33	0
49	GUA	2.43	0.007	1.68	0.024	0.41	0.897
50	GUG	19.7	0	4.42	0	4	0
51	GUC	16.77	0	2.9	0	3.9	0
52	GUU	3.18	0	6.83	0	4.46	0
53	CAA	1.39	0.178	1.44	0.084	2.57	0.012
54	CAG	7.98	0	4.11	0	9.57	0
55	CAC	18.24	0	5.93	0	4.99	0
56	CAU	1.91	0.04	4.21	0	2.06	0.045
57	CCA	7.5	0	11.86	0	0.89	0.517
58	CCG	8.63	0	2.62	0	1.56	0.144
59	CCC	5.51	0	4.21	0	6.01	0
60	CCU	35.87	0	7.08	0	3.86	0
61	CGA	3.48	0	11.06	0	0.84	0.554
62	CGG	1.3	0.226	6.49	0	4.87	0
63	CGC	10.29	0	4.47	0	3.83	0
64	CGU	1.08	0.375	0.99	0.477	0.83	0.565
65	CUA	5.16	0	1.76	0.016	0.09	0.999
66	CUG	15.49	0	5.14	0	5.23	0
67	CUC	9.89	0	5.53	0	0.99	0.436
68	CUU	10.78	0	4.32	0	9.04	0
69	UAA	5.66	0	7.08	0	2.75	0.008
70	UAG	2.98	0.001	2.74	0	6.63	0
71	UAC	13	0	2.04	0.003	3.23	0.001
72	UAU	13.64	0	1.81	0.011	0.67	0.699
73	UCA	6.56	0	4.28	0	2.39	0.02
74	UCG	6.14	0	9.08	0	5.41	0
75	UCC	3.57	0	12.18	0	0.42	0.887
76	UCU	8.23	0	5.81	0	2.18	0.033
77	UGA	7.81	0	2.05	0.003	6.38	0
78	UGG	15.91	0	16.22	0	2.15	0.036
79	UGC	2.56	0.004	4.2	0	1.87	0.07
80	UGU	1.24	0.259	1.85	0.009	1.56	0.144
81	UUA	16.93	0	6.68	0	3.42	0.001
82	UUG	0.77	0.659	2.31	0	2.85	0.006
83	UUC	3.2	0	4.69	0	3.88	0
84	UUU	2.5	0.006	5.36	0	5.61	0
85	A...	14.67	0	3.6	0	1.11	0.354
86	A..+	3.19	0	2.67	0	1.77	0.089
87	A.+.	5.12	0	3.18	0	0.58	0.772
88	A+..	1.27	0.243	1.6	0.038	1.75	0.094
89	A.++	8.29	0	10.08	0	8.69	0
90	A+.+	0.89	0.545	1.15	0.288	4.42	0
91	A++.	1	0.44	2.6	0	1.9	0.065
92	A+++	4.15	0	2.85	0	0.74	0.642
93	C…	13.53	0	6.05	0	0.74	0.638
94	C..+	2.05	0.025	1.53	0.053	3.2	0.002
95	C.+.	6.07	0	5.93	0	4.43	0
96	C+..	1.54	0.12	2.21	0.001	4.03	0
97	C.++	4.78	0	2.53	0	5.44	0
98	C+.+	4.39	0	3.61	0	3.35	0.002
99	C++.	9.71	0	3.71	0	1.31	0.243
100	C+++	7.31	0	1.65	0.029	4.46	0
101	G...	5.89	0	15.3	0	7.75	0
102	G..+	6.36	0	13.04	0	11.3	0
103	G.+.	0.71	0.716	4.58	0	4.73	0
104	G+..	3.47	0	1.11	0.324	1.26	0.266
105	G.++	21.92	0	2.69	0	5.35	0
106	G+.+	9.62	0	5.34	0	3.68	0.001
107	G++.	2.24	0.013	1.86	0.009	0.98	0.447
108	G+++	0.56	0.851	1.59	0.039	1.02	0.415
109	U...	2.9	0.001	2.91	0	1.79	0.085
110	U..+	14.77	0	1.47	0.074	3.65	0.001
111	U.+.	1.09	0.363	1.4	0.103	1.48	0.169
112	U+..	2.38	0.008	1.76	0.015	2.73	0.008
113	U.++	7.3	0	3.91	0	4.51	0
114	U+.+	4.16	0	3.59	0	0.65	0.716
115	U++.	3.28	0	1.81	0.011	1.75	0.094
116	U+++	1	0.445	2.77	0	6.45	0
117	Bulge loop	25.11	0	8.48	0	15.29	0
118	External loop	NA	NA	NA	NA	NA	NA
119	hairpin loop	8.99	0	2.52	0	3.05	0.003
120	Helix	22.15	0	4.29	0	13.18	0
121	Inter loop	8.45	0	3.03	0	5.7	0
122	multi-loop	9.77	0	3.43	0	3.48	0.001
123	Stack	31.85	0	6.37	0	9.7	0
124	Length	25.09	0	4.3	0	8.22	0
125	MFE	24.81	0	9.87	0	14.5	0
126	G+C	25.06	0	4.5	0	4.34	0
127	(G+C)/(A+U)	22.23	0	4.24	0	5.16	0
128	AMFE	35.25	0	8.61	0	6.8	0
129	MFEI	2.7	0.003	12.48	0	5.82	0
130	A/C	19.88	0	2.44	0	2.7	0.009
131	G/U	18.14	0	4.15	0	4.78	0
132	SE	11.87	0	4.48	0	6.68	0
133	DE	5.78	0	4.03	0	6.29	0
134	TE	26.81	0	3.88	0	6.15	0
135	SSE	4.52	0	8.7	0	17.26	0
Note: SE-Single nucleotides information entropy;DE-Dual nucleotides information entropy;TE-Triple nucleotides information entropy; SSE-Secondary structure paired state information entropy
